# Loss of cell cycle gatekeeping by CNOT3 impairs hematopoietic stem and progenitor cell division and repopulating activity

**DOI:** 10.1101/2025.10.23.684176

**Authors:** Katie Yuen, Thilelli Taibi, Quang Anh Hoang, Marty Yue, Zongmin Liu, Effat Habibi, Elias Spiliotopoulos, Niveditha Ramkumar, Nick Nation, Glenn Edin, Thuy T M Ngo, Ly P. Vu

## Abstract

Adult mammalian hematopoietic stem cells (HSCs) constitute a heterogeneous population responsible for generating various cell types in the blood throughout adulthood. Gene expression programs underlying regulation of self-renewal and differentiation of HSCs are tightly regulated. However, how post-transcriptional regulation of gene expression influences HSCs and hematopoiesis remains largely unexplored. Here, we report the critical role of CNOT3, a subunit of the CCR4-NOT complex, in regulating hematopoietic stem cells (HSCs) function in adult hematopoiesis. We observed that *Cnot3* mRNA is highly expressed in HSCs and CNOT3 ablation in the murine *Cnot3* conditional knockout mouse model resulted in anemia, reduced bone marrow cellularity and enhanced extramedullary hematopoiesis in spleen. Deletion of *Cnot3* resulted in the early expansion of immunophenotypic HSCs which were then progressively lost over time. *Cnot3* knockout hematopoietic stem/progenitor cells (HSPCs) failed to reconstitute hematopoietic systems of recipient animals in transplantation assays. Single-cell RNA sequencing (scRNA-seq) analysis of HSPCs revealed disruptions in lineage development and loss of HSCs. Transcriptomic profiling and cell cycle analysis demonstrated that *Cnot3* deletion led to increased cycling activity in HSCs. Our results indicate that CNOT3 is critical for maintenance of homeostasis in HSCs and the hematopoietic system.
