## Supplemental tables for "Loss of cell cycle gatekeeping by CNOT3 impairs hematopoietic stem and progenitor cell division and repopulating activity": MSigDB_Hallmark_2020_table_cluster 11-HSCs DOWN.txt

Term	Overlap	P-value	Adjusted P-value	Old P-value	Old Adjusted P-value	Odds Ratio	Combined Score	Genes
TNF-alpha Signaling via NF-kB	32/200	8.27E-18	3.97E-16	0	0	8.420091324	331.1907021	PPP1R15A;NFAT5;BTG2;PLEK;ZFP36;PDE4B;DENND5A;CCNL1;JUNB;IER2;ABCA1;KDM6B;EGR1;JUN;DUSP2;SMAD3;DUSP1;ZBTB10;FOS;KLF4;PNRC1;KLF2;RHOB;NR4A1;PTPRE;KLF6;MARCKS;REL;FOSB;SIK1;CD69;ATF3
UV Response Dn	21/144	2.47E-11	5.93E-10	0	0	7.379488294	180.2304969	SMAD3;CDKN1B;YTHDC1;DUSP1;PRKCE;CELF2;DYRK1A;PTEN;ATP2B4;NR3C1;IGF1R;RUNX1;SMAD7;TGFBR2;DLG1;NIPBL;ZMIZ1;AKT3;KIT;CDK13;ADGRL2
Apoptosis	12/161	4.36E-04	0.006970752	0	0	3.40804783	26.37358999	JUN;CREBBP;BTG2;CDKN1B;ROCK1;SATB1;PDCD4;TXNIP;CD69;ATF3;SMAD7;RHOB
Androgen Response	9/100	5.82E-04	0.00697803	0	0	4.170365426	31.06878589	CCND3;CDK6;ZMIZ1;ZBTB10;PTK2B;IQGAP2;B2M;SLC38A2;UBE2J1
p53 Pathway	13/200	9.34E-04	0.008964885	0	0	2.942451936	20.52714244	PPP1R15A;JUN;BTG2;FOS;KLF4;PITPNC1;ZFP36L1;PTPRE;CCND3;SESN1;TXNIP;FGF13;ATF3
UV Response Up	11/158	0.00130609	0.01044872	0	0	3.159975101	20.98450158	NR4A1;PPP1R2;DNAJB1;CCND3;BTG2;EIF5;FOSB;FOS;JUNB;ATF3;RHOB
IL-6/JAK/STAT3 Signaling	7/87	0.004394211	0.030131729	0	0	3.67575594	19.9500455	JUN;ITGA4;STAT3;DNTT;CBL;TNFRSF21;IL17RA
Hypoxia	11/200	0.007889203	0.042075749	0	0	2.452432825	11.87531781	PPP1R15A;JUN;ZFP36;KLF6;CDKN1B;DUSP1;FOS;KLHL24;NR3C1;ATF3;PNRC1
heme Metabolism	11/200	0.007889203	0.042075749	0	0	2.452432825	11.87531781	KAT2B;ISCA1;BTG2;CCND3;USP15;VEZF1;NR3C1;RBM5;TNS1;PICALM;TNRC6B
G2-M Checkpoint	10/200	0.020213769	0.088205539	0	0	2.212814645	8.633055699	PURA;MARCKS;MEIS1;RPS6KA5;CDKN1B;SMAD3;CCNT1;YTHDC1;TRA2B;FOXN3
Estrogen Response Early	10/200	0.020213769	0.088205539	0	0	2.212814645	8.633055699	ELF1;ADCY9;MAST4;MYB;FOS;KLF4;RETREG1;CBFA2T3;MED13L;IGF1R
TGF-beta Signaling	4/54	0.037874472	0.151309434	0	0	3.344206009	10.94718466	PPP1R15A;SMAD3;JUNB;SMAD7
IL-2/STAT5 Signaling	9/199	0.046066028	0.151309434	0	0	1.987213152	6.116005218	RABGAP1L;CCND3;KLF6;ALCAM;POU2F1;DENND5A;TNFRSF21;RHOB;IGF1R
Estrogen Response Late	9/200	0.047284198	0.151309434	0	0	1.976706681	6.032076823	DUSP2;ZFP36;TSPAN13;MYB;ATP2B4;PDCD4;FOS;KLF4;JAK1
KRAS Signaling Up	9/200	0.047284198	0.151309434	0	0	1.976706681	6.032076823	PPP1R15A;RABGAP1L;TSPAN13;SATB1;AVL9;ADGRL4;CBL;KLF4;PTBP2
Unfolded Protein Response	6/113	0.050564838	0.151694515	0	0	2.347284886	7.005469008	CNOT4;RPS14;NFYA;FUS;ATF3;ATF4
Notch Signaling	2/32	0.172914989	0.444290413	0	0	2.777777778	4.874875557	TCF7L2;MAML2
Interferon Gamma Response	7/200	0.192359471	0.444290413	0	0	1.514777471	2.496943143	STAT3;IRF2;PDE4B;TXNIP;CD69;B2M;RAPGEF6
Complement	7/200	0.192359471	0.444290413	0	0	1.514777471	2.496943143	DOCK10;DPP4;USP15;ZEB1;CPQ;PLEK;IRF2
Inflammatory Response	7/200	0.192359471	0.444290413	0	0	1.514777471	2.496943143	ABCA1;PTPRE;BTG2;KLF6;CALCRL;PDE4B;CD69
Interferon Alpha Response	4/97	0.194377056	0.444290413	0	0	1.793991416	2.938477964	ELF1;IRF2;TXNIP;B2M
PI3K/AKT/mTOR Signaling	4/105	0.233820556	0.504238272	0	0	1.65121319	2.399545177	MAPK8;CDKN1B;PTEN;DAPP1
Pancreas Beta Cells	2/40	0.241868225	0.504238272	0	0	2.192082771	3.111359484	DPP4;AKT3
Cholesterol Homeostasis	3/74	0.252119136	0.504238272	0	0	1.760623699	2.425881598	ALCAM;ATF3;PNRC1
Adipogenesis	6/200	0.330639994	0.610412296	0	0	1.28883754	1.426388892	ABCA1;ANGPT1;ATL2;PDCD4;ATP1B3;GPHN
Allograft Rejection	6/200	0.330639994	0.610412296	0	0	1.28883754	1.426388892	CD79A;CCND3;RPS9;RPS19;RPL9;B2M
Protein Secretion	3/96	0.393215702	0.699050138	0	0	1.34261242	1.253190346	ABCA1;GNAS;RAB5A
Mitotic Spindle	5/199	0.503142792	0.84010914	0	0	1.071721539	0.73614545	AKAP13;DLG1;MARCKS;ROCK1;RAPGEF6
Apical Junction	5/200	0.507565939	0.84010914	0	0	1.066170389	0.723000684	DLG1;SYK;AKT3;PTEN;SKAP2
Hedgehog Signaling	1/36	0.575505495	0.89108845	0	0	1.187633262	0.6561751	CDK6
Angiogenesis	1/36	0.575505495	0.89108845	0	0	1.187633262	0.6561751	TNFRSF21
Coagulation	3/138	0.632908793	0.89108845	0	0	0.922912206	0.422166765	DPP4;CPQ;PLEK
Apical Surface	1/44	0.649179581	0.89108845	0	0	0.966281549	0.417477978	MDGA1
Reactive Oxygen Species Pathway	1/49	0.688594816	0.89108845	0	0	0.865405117	0.322884603	JUNB
Myogenesis	4/200	0.694834018	0.89108845	0	0	0.846719804	0.308275681	MEF2A;MEF2C;ADCY9;MEF2D
mTORC1 Signaling	4/200	0.694834018	0.89108845	0	0	0.846719804	0.308275681	PPP1R15A;BTG2;DAPP1;SKAP2
Myc Targets V1	4/200	0.694834018	0.89108845	0	0	0.846719804	0.308275681	TRA2B;RPLP0;RPS3;PABPC1
Pperoxisome	2/104	0.705445023	0.89108845	0	0	0.813976873	0.28401805	ABCB4;PABPC1
Bile Acid Metabolism	2/112	0.743259268	0.898485745	0	0	0.754467754	0.22385839	ABCA1;PNPLA8
Myc Targets V2	1/58	0.748738121	0.898485745	0	0	0.728425541	0.210781581	DUSP2
Spermatogenesis	2/135	0.829561175	0.971014974	0	0	0.62325686	0.116460794	TLE4;BRAF
DNA Repair	2/150	0.870799203	0.971014974	0	0	0.55965581	0.077424947	PDE4B;REV3L
Fatty Acid Metabolism	2/158	0.888842699	0.971014974	0	0	0.530736358	0.062539319	XIST;GLUL
E2F Targets	2/200	0.950785496	0.971014974	0	0	0.417249417	0.021057242	CDKN1B;TRA2B
Epithelial Mesenchymal Transition	2/200	0.950785496	0.971014974	0	0	0.417249417	0.021057242	JUN;RHOB
Oxidative Phosphorylation	2/200	0.950785496	0.971014974	0	0	0.417249417	0.021057242	ISCA1;COX7A2L
KRAS Signaling Dn	2/200	0.950785496	0.971014974	0	0	0.417249417	0.021057242	BTG2;CAMK1D
Xenobiotic Metabolism	1/200	0.991603442	0.991603442	0	0	0.207123035	0.001746463	ESR1
