## Supplemental tables for "Loss of cell cycle gatekeeping by CNOT3 impairs hematopoietic stem and progenitor cell division and repopulating activity": MSigDB_Hallmark_2020_table_cluster 11-HSCs UP.txt

Term	Overlap	P-value	Adjusted P-value	Old P-value	Old Adjusted P-value	Odds Ratio	Combined Score	Genes
Myc Targets V1	74/200	2.738820679362546E-61	1.2324693057131456E-59	0	0	21.861678004535147	3048.6145667362084	YWHAE;SLC25A3;HSP90AB1;MCM7;PHB2;CDC20;PSMD7;TRIM28;SNRPD1;C1QBP;PSMD1;CCT3;CCT2;RFC4;CAD;NME1;TUFM;CCNA2;PSMA4;PSMA1;CANX;TCP1;SRSF2;SNRPG;NHP2;SRSF3;MCM4;MCM5;MCM6;PPIA;MCM2;SET;PCNA;SF3B3;NOLC1;DDX21;COX5A;PSMA7;HSPD1;SRM;EXOSC7;LDHA;CDC45;PSMB2;PCBP1;POLD2;PGK1;CYC1;CCT7;EIF4E;NOP56;RANBP1;NPM1;DUT;RRM1;NOP16;CBX3;GOT2;NAP1L1;PA2G4;EIF2S1;LSM2;RSL1D1;LSM7;APEX1;IMPDH2;HNRNPA2B1;SERBP1;UBA2;RN…
E2F Targets	72/200	1.2575994914936971E-58	2.8295988558608186E-57	0	0	20.85576923076923	2780.5063922246563	TOP2A;JPT1;CDKN1A;MCM7;HMGB2;BUB1B;PSIP1;BRCA1;MKI67;BRCA2;CKS1B;LMNB1;CDC20;MYBL2;TK1;TMPO;HELLS;TIPIN;LIG1;RFC1;RFC2;KIF22;NME1;CIT;ESPL1;MTHFD2;CKS2;SRSF2;MCM3;MCM4;BIRC5;KIF2C;MCM5;MCM6;MCM2;NUP205;DNMT1;PCNA;CDCA3;AK2;CDCA8;NOLC1;HMMR;AURKB;AURKA;RAD51AP1;CCNB2;RACGAP1;EXOSC8;POLD2;RBBP7;LYAR;NOP56;RANBP1;DUT;RRM2;SPAG5;PLK1;RPA2;NAP1L1;PA2G4;SSRP1;EIF2S1;CENPE;NASP;TACC3;CDK1;NCAPD2;TRIP13;…
G2-M Checkpoint	51/200	2.986986992787584E-33	4.480480489181376E-32	0	0	12.184855289111638	912.5365199944657	TOP2A;JPT1;KIF11;MKI67;BRCA2;SMC2;KIF15;LMNB1;CKS1B;CDC20;CHAF1A;CCND1;SNRPD1;PBK;NUSAP1;NEK2;MYBL2;TMPO;PRMT5;KIF22;CCNA2;ESPL1;INCENP;CKS2;SRSF2;MCM3;BIRC5;KIF2C;MCM5;MCM6;KIF20B;MCM2;DTYMK;NOLC1;HMMR;AURKB;AURKA;CCNB2;CDC45;RACGAP1;UBE2C;PLK1;RPA2;TPX2;CENPE;CENPF;NASP;PRC1;TACC3;CDK1;MAD2L1
Oxidative Phosphorylation	35/200	1.7230508960169203E-17	1.9384322580190353E-16	0	0	7.328273760948806	282.87026855155796	COX7B;SLC25A3;OAT;NDUFB7;TIMM13;UQCR11;COX7A2;UQCR10;ETFB;COX5B;COX6A1;PHB2;COX7C;COX5A;TIMM50;LDHA;CYC1;IDH3A;COX8A;HSPA9;NDUFA5;MDH2;GOT2;IMMT;NDUFC1;NDUFS7;NDUFS6;FDX1;UQCRC1;VDAC2;BAX;SUCLG1;ACO2;SLC25A5;SLC25A4
mTORC1 Signaling	34/200	1.259901064674272E-16	1.1339109582068448E-15	0	0	7.062961523513408	258.5773400763402	NUP205;CDKN1A;SHMT2;PSMD13;RPN1;CORO1A;HSP90B1;AURKA;HSPD1;LDHA;PNP;PSMB5;PGK1;PHGDH;PSPH;HSPA9;TPI1;RRM2;PLK1;GSR;IMMT;PDAP1;CACYBP;CCT6A;PSMA4;MTHFD2;PPA1;CANX;MCM4;CALR;ALDOA;PPIA;GAPDH;MCM2
Mitotic Spindle	26/199	2.3014144413741132E-10	1.7260608310305849E-9	0	0	5.107436834902674	113.34590848188759	TOP2A;YWHAE;KIF11;BRCA2;KIF15;LMNB1;AURKA;CCNB2;RACGAP1;NUSAP1;NEK2;ECT2;RFC1;PLK1;KIF22;TPX2;CENPE;CENPF;ESPL1;INCENP;PALLD;PRC1;CDK1;BIRC5;KIF2C;KIF20B
Myc Targets V2	14/58	1.0397383475329546E-9	6.684032234140422E-9	0	0	10.659641396665618	220.4871858370696	NOP56;NPM1;NOP16;CBX3;NIP7;PLK1;PPAN;NOLC1;PA2G4;SRM;HSPD1;MYBBP1A;MCM4;MCM5
DNA Repair	21/150	3.5449917353174183E-9	1.994057851116048E-8	0	0	5.496395552478313	106.94738067909918	SF3A3;FEN1;DUT;RFC4;PCNA;LIG1;RFC2;ALYREF;RPA2;SSRP1;GTF2F1;RBX1;NME1;APRT;DDB1;NT5C;PNP;RAD51;IMPDH2;POLR1C;POLR2E
Unfolded Protein Response	15/113	1.22459025777107E-6	6.12295128885535E-6	0	0	5.122378240724366	69.73044454053607	HSPA9;NOP56;CEBPB;NPM1;NOLC1;PDIA6;EIF2S1;HSP90B1;CKS1B;MTHFD2;NHP2;CCL2;CALR;EXOSC2;EIF4E
Adipogenesis	20/200	2.193255169494698E-6	8.972407511569218E-6	0	0	3.735042735042735	48.66806900783075	COX8A;COX7B;NDUFB7;NDUFA5;MDH2;PTGER3;AK2;IMMT;UQCR11;UQCR10;ETFB;COX6A1;SAMM50;UQCRC1;SUCLG1;PLIN2;CYC1;ACO2;ALDOA;IDH3A
Glycolysis	20/200	2.193255169494698E-6	8.972407511569218E-6	0	0	3.735042735042735	48.66806900783075	TPI1;MDH2;PGAM1;GOT2;MIF;HMMR;HS6ST2;AURKA;LDHA;PKM;NASP;PGK1;CDK1;KIF20A;NDUFV3;ALDOA;FKBP4;PPIA;PFKP;GALK1
Interferon Alpha Response	12/97	2.9153265607287073E-5	1.0244918710116234E-4	0	0	4.703367139959432	49.116997884386	IFITM3;BST2;LGALS3BP;IFITM1;PLSCR1;IFITM2;PSME1;TRAFD1;PSME2;LAP3;GBP2;PSMB8
Interferon Gamma Response	18/200	2.9596431829224677E-5	1.0244918710116234E-4	0	0	3.312669908488724	34.544047266453425	IFITM3;LGALS3BP;CDKN1A;IFITM2;TRAFD1;CSF2RB;PSMB8;PSMB10;BST2;PLSCR1;PNP;PSMB2;MTHFD2;PSME1;PSME2;CCL2;LAP3;PFKP
Fatty Acid Metabolism	14/158	2.612444701790317E-4	8.39714368432602E-4	0	0	3.2402921953094963	26.73258533332845	ADSL;MAOA;MDH2;CCDC58;MIF;LDHA;LGALS1;APEX1;PSME1;ERP29;SUCLG2;SUCLG1;ACO2;ALDOA
Apoptosis	14/161	3.171702107859871E-4	9.515106323579614E-4	0	0	3.1736694677871147	25.567309691141453	IFITM3;TOP2A;CDKN1A;GPX1;ANXA1;HGF;GSR;HMGB2;BRCA1;LGALS3;KRT18;CCND1;VDAC2;BAX
Allograft Rejection	14/200	0.002608851971226865	0.007337396169075559	0	0	2.503143952077985	14.890815414089717	CCR1;EIF5A;NPM1;IGSF6;GZMB;CAPG;BRCA1;PSMB10;NME1;CCL2;GBP2;EIF3D;EIF3A;CCR2
UV Response Up	11/158	0.007482121937693269	0.019805616893893947	0	0	2.48072172070205	12.14372533259198	FEN1;RFC4;PSMC3;MAOA;PPAT;RPN1;DDX21;PDAP1;FKBP4;ALDOA;SLC25A4
Hypoxia	12/200	0.01627373577839432	0.0406843394459858	0	0	2.1151870873074103	8.710769327626128	LDHA;CDKN1A;TPI1;ANXA2;PGK1;PLIN2;S100A4;MIF;ALDOA;GAPDH;PFKP;GALK1
Complement	11/200	0.03625553651968067	0.08586837596766474	0	0	1.925242921800581	6.38634492845216	LGALS3;PLSCR1;CEBPB;FCER1G;FDX1;GZMB;LAP3;PFN1;CALM1;PLA2G7;CTSD
PI3K/AKT/mTOR Signaling	6/105	0.09157136447368949	0.20603557006580137	0	0	1.9970007239631813	4.774103162904323	CDKN1A;CDK1;CALR;PFN1;EIF4E;HSP90B1
Estrogen Response Late	9/200	0.14038818013435617	0.28715764118391035	0	0	1.5531956929763904	3.0494574104787384	CDC20;TOP2A;FABP5;CCND1;ID2;PTGER3;KIF20A;ETFB;FKBP4
p53 Pathway	9/200	0.14038818013435617	0.28715764118391035	0	0	1.5531956929763904	3.0494574104787384	CDKN1A;PCNA;ZMAT3;PVT1;RPS27L;TRAFD1;BAX;S100A4;CTSD
Androgen Response	5/100	0.17499203908657585	0.33007013560892845	0	0	1.7316417107504707	3.0182771249875984	LMAN1;CCND1;GSR;DBI;PA2G4
Cholesterol Homeostasis	4/74	0.17603740565809517	0.33007013560892845	0	0	1.8793002915451895	3.264455061118718	LGALS3;PLSCR1;FABP5;ACTG1
Spermatogenesis	6/135	0.21130735413240923	0.3803532374383366	0	0	1.5302008095880626	2.3786077194032766	CCNB2;RFC4;CDK1;NEK2;KIF2C;AURKA
IL-2/STAT5 Signaling	8/199	0.2380163442702668	0.39291143092908765	0	0	1.3782543211647422	1.978368214068208	IFITM3;SOCS2;PLSCR1;PNP;AHCY;CTSZ;PLIN2;CAPG
Xenobiotic Metabolism	8/200	0.24208418447140678	0.39291143092908765	0	0	1.3710045662100456	1.9447284955084971	AHCY;MAOA;SHMT2;ID2;GSR;ACO2;GART;PSMB10
Notch Signaling	2/32	0.24447822368921007	0.39291143092908765	0	0	2.1896045197740115	3.084340509821369	CCND1;RBX1
Angiogenesis	2/36	0.28870716410498015	0.44799387533531404	0	0	1.93160518444666	2.3997149773738937	S100A4;PGLYRP1
Apical Surface	2/44	0.3757329814944294	0.5351490635068064	0	0	1.5630347054075868	1.5300180097563076	BRCA1;SULF2
Epithelial Mesenchymal Transition	7/200	0.38055044516039566	0.5351490635068064	0	0	1.191311279394181	1.1509693509701215	LGALS1;MCM7;BASP1;ID2;TPM2;CAPG;VIM
Inflammatory Response	7/200	0.38055044516039566	0.5351490635068064	0	0	1.191311279394181	1.1509693509701215	BST2;IFITM1;CDKN1A;GPR183;C3AR1;OSM;CCL2
Reactive Oxygen Species Pathway	2/49	0.42791334895499794	0.5835182031204517	0	0	1.39639379733141	1.185307313999784	GSR;PFKP
TGF-beta Signaling	2/54	0.4777089208681991	0.63226180703144	0	0	1.2617992177314212	0.9321588207389239	ID2;ID1
Protein Secretion	3/96	0.5438494101264328	0.6446564735603285	0	0	1.0578344925790022	0.6443088899540007	CD63;LMAN1;KRT18
TNF-alpha Signaling via NF-kB	6/200	0.5443765776731664	0.6446564735603285	0	0	1.0140741001372224	0.6166726910415792	CDKN1A;CEBPB;CCND1;ID2;GPR183;CCL2
Estrogen Response Early	6/200	0.5443765776731664	0.6446564735603285	0	0	1.0140741001372224	0.6166726910415792	KRT18;MYBBP1A;CCND1;PODXL;SNX24;FKBP4
KRAS Signaling Up	6/200	0.5443765776731664	0.6446564735603285	0	0	1.0140741001372224	0.6166726910415792	FCER1G;ID2;C3AR1;LCP1;PSMB8;PRELID3B
IL-6/JAK/STAT3 Signaling	2/87	0.7330830485025095	0.845865055964434	0	0	0.7706081754735793	0.23927097494746097	CCR1;CSF2RB
Pperoxisome	2/104	0.8174174657501172	0.9195946489688819	0	0	0.6416085078099036	0.12935170177103342	TOP2A;SLC25A4
Apical Junction	4/200	0.8469092347911006	0.9295345259902325	0	0	0.6668054977092878	0.11079756899948809	PFN1;GTF2F1;ACTB;ACTG1
Coagulation	2/138	0.9183034788911746	0.9726841396635703	0	0	0.4803589232303091	0.04093972094162985	ANXA1;GDA
UV Response Dn	2/144	0.9294537334563004	0.9726841396635703	0	0	0.4599188350441633	0.03364685655845231	ANXA2;ID1
Bile Acid Metabolism	1/112	0.965772179666195	0.982935509521293	0	0	0.29415710126370026	0.010244700977658937	NEDD4
Myogenesis	2/200	0.982935509521293	0.982935509521293	0	0	0.3288820407464475	0.0056606409782087325	CDKN1A;TPM2
