## Supplemental tables for "Loss of cell cycle gatekeeping by CNOT3 impairs hematopoietic stem and progenitor cell division and repopulating activity": MSigDB_Hallmark_2020_table_cluster 12-Cnot3p DOWN.txt

Term	Overlap	P-value	Adjusted P-value	Old P-value	Old Adjusted P-value	Odds Ratio	Combined Score	Genes
UV Response Dn	31/144	7.580747604110958E-11	3.63875884997326E-9	0	0	4.7093976957144825	109.7422665893914	NOTCH2;NRP1;GCNT1;PTEN;PTPRM;ATP2C1;IGF1R;NIPBL;ATXN1;SIPA1L1;AKT3;MAP2K5;SMAD3;SFMBT1;DUSP1;PRKCE;MAGI2;BCKDHB;ATRX;PRKCA;NR1D2;ATP2B1;MAPK14;ACVR2A;RUNX1;TGFBR2;INPP4B;DAB2;DLC1;PPARG;MGLL
Allograft Rejection	31/200	2.6911566987335823E-7	6.458776076960598E-6	0	0	3.1394890562319655	47.49458146678841	CD86;CD80;GCNT1;CFP;RPL9;HDAC9;CTSS;EGFR;CD79A;CCND2;ST8SIA4;IL12A;B2M;SOCS5;LYN;IFNAR2;CD74;TGFB1;PRKCB;IFNGR1;IL15;GALNT1;IL18;LY86;ACVR2A;CD4;PTPRC;IL7;CD47;EIF4G3;PF4
Complement	26/200	5.829949667906861E-5	9.327919468650978E-4	0	0	2.5451290748068587	24.81479748291655	C1QA;DOCK4;LRP1;CPQ;PDGFB;PRCP;LIPA;CTSS;PIK3CG;DOCK10;AKAP10;LAMP2;TIMP2;CTSH;CD36;CTSD;CTSB;LYN;FCER1G;KCNIP3;ZEB1;S100A9;LGMN;C1QC;HSPA1A;DGKH
Mitotic Spindle	25/199	1.396048669682077E-4	0.0013402067228947938	0	0	2.4450127074770167	21.703630864076334	NOTCH2;DOCK4;ITSN1;NEDD9;RASAL2;ARHGAP5;ABR;FGD4;OPHN1;ABL1;TLK1;KIF1B;RICTOR;ARHGEF11;ARHGEF12;DST;TSC1;SSH2;DYNLL2;CD2AP;CCDC88A;MARCKS;APC;RASA1;NF1
IL-2/STAT5 Signaling	25/199	1.396048669682077E-4	0.0013402067228947938	0	0	2.4450127074770167	21.703630864076334	CD86;NRP1;PHTF2;CD83;CD81;CTSZ;IGF1R;CD79B;ALCAM;SYNGR2;CCND2;NFKBIZ;MAP3K8;SLC39A8;ITGAV;PRNP;RABGAP1L;PRKCH;POU2F1;IFNGR1;HUWE1;HIPK2;P2RX4;CD48;TNFRSF21
Protein Secretion	15/96	2.889655846685974E-4	0.0023117246773487793	0	0	3.1384630798517184	25.57597262373934	ABCA1;TMED10;DST;SGMS1;STX16;GBF1;M6PR;ADAM10;CLCN3;EGFR;GALC;RPS6KA3;LAMP2;KIF1B;ATP7A
Apical Junction	24/200	3.756154193856871E-4	0.0025756485900732826	0	0	2.3181818181818183	18.28337194084355	CD86;ITGB1;VCAM1;B4GALT1;JUP;NEGR1;ACTN1;SDC3;PTEN;TSC1;MAPK14;PKD1;EGFR;LIMA1;PTPRC;RASA1;AKT3;TSPAN4;EXOC4;NF1;SIRPA;MPZL1;SKAP2;ITGA9
TNF-alpha Signaling via NF-kB	23/200	8.923994578988721E-4	0.005354396747393233	0	0	2.206915131082683	15.496068007924888	ABCA1;NFAT5;JUN;BTG2;CD83;SMAD3;B4GALT1;SDC4;DUSP1;CD80;IL18;FOS;ATP2B1;PTGS2;ZFP36;MARCKS;BCL6;CLCF1;FOSB;SIK1;MAP3K8;HES1;B4GALT5
Androgen Response	14/100	0.0013858428881563952	0.007391162070167441	0	0	2.755709197569663	18.136553317345985	B4GALT1;HPGD;TMEM50A;ACTN1;ARID5B;ACSL3;IQGAP2;MERTK;RPS6KA3;INPP4B;MAF;SELENOP;ITGAV;B2M
Notch Signaling	7/32	0.0016941159597057018	0.008131756606587368	0	0	4.725407341092211	30.15090682396978	NOTCH2;TCF7L2;MAML2;ARRB1;HES1;ST3GAL6;PRKCA
IL-6/JAK/STAT3 Signaling	12/87	0.0033608522576940056	0.013818756785651901	0	0	2.705179856115108	15.407516045291176	JUN;TGFB1;ITGA4;IFNGR1;IL7;LEPR;MAP3K8;DNTT;CD36;CD14;TNFRSF21;PF4
Angiogenesis	7/36	0.0034546891964129752	0.013818756785651901	0	0	4.072762633902387	23.08451140046846	APP;NRP1;CCND2;LPL;ITGAV;TNFRSF21;PF4
KRAS Signaling Up	21/200	0.004386202914370858	0.016195210760753937	0	0	1.988669803532266	10.79706779404351	NRP1;ST6GAL1;RABGAP1L;FCER1G;JUP;GALNT3;TMEM176B;TMEM176A;USP12;ATG10;LAPTM5;LY96;PRDM1;PTGS2;HDAC9;CTSS;PTBP2;ADAM17;CCND2;TSPAN13;TLR8
Adipogenesis	20/200	0.009050632518447814	0.028962024059033004	0	0	1.8816425120772946	8.8529786774433	ABCA1;SCARB1;RTN3;ANGPT1;IFNGR1;APLP2;ITSN1;LPL;AGPAT3;POR;REEP5;BCL6;ACOX1;PPARG;APOE;CD36;CD302;DRAM2;RREB1;MGLL
Inflammatory Response	20/200	0.009050632518447814	0.028962024059033004	0	0	1.8816425120772946	8.8529786774433	LYN;ABCA1;BTG2;CALCRL;CD82;IL15;IL18;CYBB;ATP2A2;ATP2B1;ATP2C1;ACVR2A;ADGRE1;P2RX4;AXL;KIF1B;CD48;CD14;KCNJ2;LY6E
Hedgehog Signaling	6/36	0.014224919070027845	0.04173441671920295	0	0	3.371377459749553	14.33765916615602	NRP1;RTN1;TLE1;OPHN1;RASA1;NF1
PI3K/AKT/mTOR Signaling	12/105	0.01478093925471771	0.04173441671920295	0	0	2.1795080064980272	9.185355194167386	RPTOR;VAV3;RPS6KA3;PIKFYVE;PRKCB;MAPKAP1;PTEN;ITPR2;ADCY2;CALR;EGFR;HSP90B1
Xenobiotic Metabolism	19/200	0.017771058400968466	0.04738948906924924	0	0	1.7759806004849878	7.157528737982296	CCL25;ABCC3;CYB5A;JUP;TMEM176B;SSR3;ATP2A2;IGF1;ESR1;CYP27A1;SLC6A6;POR;ACOX1;BLVRB;ACP2;TMBIM6;APOE;CD36;LPIN2
TGF-beta Signaling	7/54	0.030701898018779716	0.07579287224812009	0	0	2.5105811539267413	8.74543572146497	TGFB1;SMAD3;SMURF2;APC;TGFBR1;TRIM33;HIPK2
Myogenesis	18/200	0.03315938160855254	0.07579287224812009	0	0	1.6716610694910876	5.694395744279611	MEF2A;ITGB1;APP;PRNP;MEF2C;TGFB1;ITGB5;ATP6AP1;GAA;PDE4DIP;IGF1;NAV2;ADCY9;SYNGR2;SGCD;PLXNB2;CD36;LARGE1
Epithelial Mesenchymal Transition	18/200	0.03315938160855254	0.07579287224812009	0	0	1.6716610694910876	5.694395744279611	NOTCH2;ITGB1;JUN;VCAM1;TGFB1;SDC4;CADM1;ITGB5;DST;LRP1;IL15;DAB2;SGCD;ABI3BP;ITGAV;SLIT3;PPIB;COLGALT1
Apical Surface	6/44	0.03536175020079905	0.0771529095290161	0	0	2.6604839468976555	8.891668702656611	LYN;APP;B4GALT1;ADAM10;EFNA5;SULF2
Hypoxia	17/200	0.058719811642531324	0.11743962328506265	0	0	1.5686614243191612	4.447120788030034	SCARB1;JUN;SDC4;DUSP1;GAA;SDC3;HEXA;PDGFB;NEDD4L;PRKCA;FOS;EGFR;EXT1;SLC6A6;ZFP36;LARGE1;ATP7A
p53 Pathway	17/200	0.058719811642531324	0.11743962328506265	0	0	1.5686614243191612	4.447120788030034	APP;PLK3;JUN;BTG2;TGFB1;CD82;CD81;PVT1;WWP1;FOS;PITPNC1;CCND2;GM2A;SESN1;KIF13B;PLXNB2;CTSD
Estrogen Response Early	16/200	0.09856162837395986	0.18923832647800293	0	0	1.4669596609637419	3.399053000517384	SCARB1;SLC22A5;B4GALT1;MAST4;SNX24;FOS;GAB2;NAV2;TMEM164;MED13L;IGF1R;ADCY9;DLC1;SH3BP5;BLVRB;HES1
Bile Acid Metabolism	8/112	0.29412002286622385	0.5429908114453363	0	0	1.2939068100358424	1.5834409131231477	CYP27A1;ABCA1;SLC23A2;ATXN1;ABCA9;SLC29A1;BMP6;NR3C2
G2-M Checkpoint	13/200	0.33483799600171554	0.5542146140718051	0	0	1.16942870757664	1.2794818401643144	NOTCH2;SLC12A2;TGFB1;SMAD3;ATRX;RASAL2;FOXN3;EFNA5;MAPK14;MARCKS;MEIS1;RPS6KA5;ABL1
Interferon Gamma Response	13/200	0.33483799600171554	0.5542146140718051	0	0	1.16942870757664	1.2794818401643144	CD86;IFNAR2;CD74;VCAM1;IL15;SPPL2A;ARID5B;PTGS2;BANK1;IL7;ST8SIA4;B2M;LY6E
heme Metabolism	13/200	0.33483799600171554	0.5542146140718051	0	0	1.16942870757664	1.2794818401643144	BTG2;ARHGEF12;XPO7;SLC4A1;GAPVD1;CLCN3;LAMP2;BLVRB;LPIN2;ATP6V0A1;CTSB;PICALM;TNRC6B
Coagulation	9/138	0.3721925507026822	0.579719160080899	0	0	1.1730315987068516	1.1593586828102067	C1QA;LRP1;CPQ;LAMP2;PDGFB;CTSH;LGMN;CTSB;PF4
Fatty Acid Metabolism	10/158	0.396133154145999	0.579719160080899	0	0	1.1359114949779223	1.0518595835116207	SLC22A5;HPGD;ACOX1;BCKDHB;RAP1GDS1;ERP29;XIST;CD36;ACSS1;MGLL
UV Response Up	10/158	0.396133154145999	0.579719160080899	0	0	1.1359114949779223	1.0518595835116207	LYN;CYB5R1;BTG2;CHKA;CREG1;PLCL1;FOSB;TMBIM6;FOS;GRINA
Cholesterol Homeostasis	5/74	0.4030473217032982	0.579719160080899	0	0	1.2178964137234332	1.1067040548392575	ALCAM;CHKA;LPL;PPARG;LGMN
Apoptosis	10/161	0.4190853012254521	0.579719160080899	0	0	1.1131653726800386	0.9680985483974315	DNAJC3;APP;JUN;BTG2;CCND2;IFNGR1;TIMP2;IL18;NEDD9;CD14
Wnt-beta Catenin Signaling	3/42	0.4227118875589888	0.579719160080899	0	0	1.2925958965209634	1.113008373266467	ADAM17;CCND2;NUMB
Interferon Alpha Response	6/97	0.46513610981332193	0.6201814797510958	0	0	1.1078456427293637	0.8479729803545816	CD74;IL7;IL15;CD47;B2M;LY6E
Estrogen Response Late	11/200	0.5733415734670633	0.7242209349057641	0	0	0.977181648340678	0.5435803784115582	SCARB1;ZFP36;DNAJC1;SLC22A5;RABEP1;TSPAN13;BLVRB;FOS;SLC29A1;LARGE1;S100A9
mTORC1 Signaling	11/200	0.5733415734670633	0.7242209349057641	0	0	0.977181648340678	0.5435803784115582	SLC6A6;BTG2;CANX;M6PR;ATP2A2;ACSL3;CALR;CFP;SKAP2;LGMN;HSP90B1
Unfolded Protein Response	6/113	0.6153279726651262	0.7573267355878477	0	0	0.9413839800712219	0.45713593310595435	ERN1;CNOT4;DNAJC3;CALR;ATF6;HSP90B1
KRAS Signaling Dn	10/200	0.6928585882818459	0.8216405770048552	0	0	0.8828309553056789	0.3239365955893761	PRKN;VPREB1;BTG2;NR6A1;CD80;SELENOP;SLC16A7;PTPRJ;CDKAL1;CPEB3
Pperoxisome	5/104	0.7018179928583138	0.8216405770048552	0	0	0.8474828716115579	0.3000777335193291	SLC23A2;ATXN1;CADM1;ACOX1;ABCB4
Glycolysis	9/200	0.7977253189182061	0.911686078763664	0	0	0.7896367947784847	0.1784507715143142	EXT1;CYB5A;FUT8;B4GALT1;GLCE;SDC3;MERTK;PHKA2;EGFR
Spermatogenesis	5/135	0.88214142928337	0.9823712517499716	0	0	0.644325290437891	0.08080025040808607	TLE4;SLC12A2;MLLT10;BRAF;ACRBP
Pancreas Beta Cells	1/40	0.9013277206773088	0.9823712517499716	0	0	0.4300979519145147	0.044681309620986535	AKT3
Oxidative Phosphorylation	7/200	0.9370900726083786	0.9823712517499716	0	0	0.6066443703294817	0.039417247348061	CYB5A;POR;ATP6V0B;ATP6AP1;ABCB7;NDUFC2;ATP1B1
Reactive Oxygen Species Pathway	1/49	0.9414391162603896	0.9823712517499716	0	0	0.34928762243989314	0.021077971050928117	PRNP
DNA Repair	3/150	0.9917105919640871	0.9999876577809388	0	0	0.34096743068324564	0.002838197970199	ARL6IP1;AGO4;REV3L
Myc Targets V1	1/200	0.9999876577809388	0.9999876577809388	0	0	0.08357459604344071	1.0315023378474602E-6	CANX
