## Supplemental tables for "Loss of cell cycle gatekeeping by CNOT3 impairs hematopoietic stem and progenitor cell division and repopulating activity": MSigDB_Hallmark_2020_table_cluster 12-Cnot3p UP.txt

Term	Overlap	P-value	Adjusted P-value	Old P-value	Old Adjusted P-value	Odds Ratio	Combined Score	Genes
Interferon Gamma Response	15/200	9.80382728198365E-13	3.725454367153787E-11	0	0	15.355509355509355	424.59263035492063	IFITM3;ZBP1;PTPN1;CDKN1A;BTG1;TNFAIP2;TRAFD1;ISG15;SAMHD1;PSMB10;PSMB9;NFKBIA;PNP;PSME1;PTPN6
Hypoxia	10/200	3.299313416700134E-7	6.268695491730255E-6	0	0	9.507967165620473	141.90052698421857	PLAC8;PRDX5;LDHA;CDKN1A;BTG1;ANXA2;PLIN2;ENO1;ALDOA;GAPDH
Apoptosis	8/161	5.4503003904420894E-6	6.903713827893313E-5	0	0	9.293057763645999	112.63037165695488	IFITM3;LGALS3;CDKN1A;GPX1;ANXA1;HMGB2;TSPO;MCL1
Interferon Alpha Response	6/97	2.484515721204342E-5	2.3602899351441247E-4	0	0	11.547213848098805	122.43334985095802	IFITM3;PSME1;TRAFD1;ISG15;GBP2;PSMB9
Complement	7/200	1.9604079048060282E-4	9.311937547828635E-4	0	0	6.375647668393782	54.43010152798513	LGALS3;CEBPB;GNB2;PFN1;CALM1;PSMB9;MSRB1
mTORC1 Signaling	7/200	1.9604079048060282E-4	9.311937547828635E-4	0	0	6.375647668393782	54.43010152798513	LDHA;CDKN1A;PNP;ENO1;ALDOA;CORO1A;GAPDH
Myc Targets V1	7/200	1.9604079048060282E-4	9.311937547828635E-4	0	0	6.375647668393782	54.43010152798513	EIF4A1;LDHA;HSP90AB1;PCBP1;SERBP1;RACK1;PSMA7
Allograft Rejection	7/200	1.9604079048060282E-4	9.311937547828635E-4	0	0	6.375647668393782	54.43010152798513	NCF4;CAPG;PTPN6;GBP2;RPL39;PSMB10;EIF3A
Cholesterol Homeostasis	4/74	9.944206352571162E-4	0.004198664904418935	0	0	9.843975155279503	68.05484826334576	LGALS3;FABP5;S100A11;ACTG1
TNF-alpha Signaling via NF-kB	6/200	0.0012624753129743145	0.004797406189302395	0	0	5.388285740352158	35.96508819013522	NFKBIA;CDKN1A;CEBPB;BTG1;TNFAIP2;MCL1
IL-2/STAT5 Signaling	5/199	0.006787500591379647	0.020254491845658102	0	0	4.450850063302586	22.221636742024458	IFITM3;RNH1;PNP;PLIN2;CAPG
Apical Junction	5/200	0.006929168262988298	0.020254491845658102	0	0	4.427800269905533	22.01509154079102	CDK8;ARPC2;PFN1;ACTB;ACTG1
Glycolysis	5/200	0.006929168262988298	0.020254491845658102	0	0	4.427800269905533	22.01509154079102	LDHA;PKM;PGAM1;ENO1;ALDOA
PI3K/AKT/mTOR Signaling	3/105	0.024826573352673277	0.06738641338582747	0	0	5.014959432048681	18.534491144254275	CDKN1A;ARHGDIA;PFN1
p53 Pathway	4/200	0.03167522263026367	0.0802438973300013	0	0	3.4933451641526174	12.059797873871938	CDKN1A;BTG1;RACK1;TRAFD1
Coagulation	3/138	0.04937575719863479	0.11726742334675762	0	0	3.782758620689655	11.37965656920775	ANXA1;GDA;GNB2
Fatty Acid Metabolism	3/158	0.06834365307167158	0.1442810453735289	0	0	3.2913236929922136	8.831301387817938	LDHA;PSME1;ALDOA
UV Response Up	3/158	0.06834365307167158	0.1442810453735289	0	0	3.2913236929922136	8.831301387817938	NFKBIA;BTG1;ALDOA
Mitotic Spindle	3/199	0.11566278233279456	0.2019903497991486	0	0	2.597422589725545	5.602838892251843	CAPZB;ARHGDIA;ARF6
G2-M Checkpoint	3/200	0.11694178146266497	0.2019903497991486	0	0	2.584106423945388	5.545696691343623	HSPA8;UBE2C;TMPO
Adipogenesis	3/200	0.11694178146266497	0.2019903497991486	0	0	2.584106423945388	5.545696691343623	UCP2;PLIN2;ALDOA
E2F Targets	3/200	0.11694178146266497	0.2019903497991486	0	0	2.584106423945388	5.545696691343623	CDKN1A;HMGB2;TMPO
Pperoxisome	2/104	0.12741010459648974	0.21050365107246133	0	0	3.3147310206133738	6.829486915898512	PRDX5;TSPO
Unfolded Protein Response	2/113	0.1455881995811384	0.23051464933680244	0	0	3.0445830445830446	5.866829911799462	EIF4A1;CEBPB
DNA Repair	2/150	0.22449645099687868	0.3412346055152556	0	0	2.2791637791637793	3.4048322408721936	PNP;APRT
Reactive Oxygen Species Pathway	1/49	0.25380827453837335	0.37095055509454566	0	0	3.5015889830508473	4.801295201354348	LSP1
Estrogen Response Late	2/200	0.3342934948533607	0.4097791227234744	0	0	1.6993006993006994	1.8619848571697337	FABP5;PTPN6
Myogenesis	2/200	0.3342934948533607	0.4097791227234744	0	0	1.6993006993006994	1.8619848571697337	CDKN1A;LSP1
Epithelial Mesenchymal Transition	2/200	0.3342934948533607	0.4097791227234744	0	0	1.6993006993006994	1.8619848571697337	CAPG;VIM
Inflammatory Response	2/200	0.3342934948533607	0.4097791227234744	0	0	1.6993006993006994	1.8619848571697337	NFKBIA;CDKN1A
Oxidative Phosphorylation	2/200	0.3342934948533607	0.4097791227234744	0	0	1.6993006993006994	1.8619848571697337	ATP6V1G1;LDHA
IL-6/JAK/STAT3 Signaling	1/87	0.405668472442133	0.4817313110250329	0	0	1.9506306661411115	1.759896094415386	PTPN1
Bile Acid Metabolism	1/112	0.4884226105355102	0.562426036374224	0	0	1.5093907466788823	1.0815905312389338	PRDX5
UV Response Dn	1/144	0.5778749013457063	0.6458601838569659	0	0	1.1697285765082375	0.6414766567855932	ANXA2
Xenobiotic Metabolism	1/200	0.6986693101557254	0.6986693101557254	0	0	0.8381739204497062	0.3005505089455322	PSMB10
heme Metabolism	1/200	0.6986693101557254	0.6986693101557254	0	0	0.8381739204497062	0.3005505089455322	UCP2
KRAS Signaling Up	1/200	0.6986693101557254	0.6986693101557254	0	0	0.8381739204497062	0.3005505089455322	F13A1
KRAS Signaling Dn	1/200	0.6986693101557254	0.6986693101557254	0	0	0.8381739204497062	0.3005505089455322	CAMK1D
